# Assessing aneuploidy with repetitive element sequencing

**DOI:** 10.1101/660258

**Authors:** Christopher Douville, Joshua D. Cohen, Janine Ptak, Maria Popoli, Joy Schaefer, Natalie Silliman, Lisa Dobbyn, Robert E. Schoen, Jeanne Tie, Peter Gibbs, Michael Goggins, Christopher L. Wolfgang, Tian-Li Wang, Ie-Ming Shih, Rachel Karchin, Anne Marie Lennon, Ralph H. Hruban, Cristian Tomasetti, Chetan Bettegowda, Kenneth W. Kinzler, Nickolas Papadopoulos, Bert Vogelstein

## Abstract

We report a sensitive PCR-based assay that can detect aneuploidy in samples containing as little as 3 picograms of DNA. Using a single primer pair, we amplified ∼750,000 amplicons distributed throughout the genome Aneuploidy was detected in 49% of liquid biopsies from a total of 883 non-metastatic cancers of eight different types. Combining aneuploidy with somatic mutation detection and eight standard protein biomarkers yielded a median sensitivity of 80% at 99% specificity.
