## Supplementary Tables for "Assessing aneuploidy with repetitive element sequencing"

### Sheet: Supplementary Table 1
Supplementary Table 1: Primer Description of the various primers tested. Primer REAL1a was used for the work in the manuscript.
REAL1a_n16	cgacgtaaaacgacggccagtNNNNNNNNNNNNNNNNGGTGAAACCCCGTCTCTACA	REAL1a_z4	cacacaggaaacagctatgaccatgCCTCCTAAGTAGCTGGGACTACAG
REAL1b_n16	cgacgtaaaacgacggccagtNNNNNNNNNNNNNNNNGGTGAAACCCCGTCTCTAC	REAL1b_z4	cacacaggaaacagctatgaccatgCCTCCTAAGTAGCTGGGACTACAG
REAL1c_n16	cgacgtaaaacgacggccagtNNNNNNNNNNNNNNNNGGTGAAACCCCGTCTCTACT	REAL1c_z4	cacacaggaaacagctatgaccatgCCTCCTAAGTAGCTGGGACTACAG
REAL2_n16	cgacgtaaaacgacggccagtNNNNNNNNNNNNNNNNCATGCCTGTAGTCCCAGCTACT	REAL2_z4	cacacaggaaacagctatgaccatgTGCAGTGGCACGATCATAGCTCACTGCAGCCTTGA
REAL3_n16	cgacgtaaaacgacggccagtNNNNNNNNNNNNNNNNATAGTGAAACCCCATCTCTACAAAA	REAL3_z4	cacacaggaaacagctatgaccatgCTCCCGAGTAGCTGGGACT
REAL4_n16	cgacgtaaaacgacggccagtNNNNNNNNNNNNNNNNGGTGAAACCCCATCTCTACAA	REAL4_z4	cacacaggaaacagctatgaccatgCTCCCGAGTAGCTGGGACTAC
REAL5_n16	cgacgtaaaacgacggccagtNNNNNNNNNNNNNNNNATAGTGAAACCCCATCTCTACAAA	REAL5_z4	cacacaggaaacagctatgaccatgCCCGAGTAGCTGGGACTACA
REAL6_n16	cgacgtaaaacgacggccagtNNNNNNNNNNNNNNNNGAGGTGGGAGGATTGCTT	REAL6_z4	cacacaggaaacagctatgaccatgAGGCTGGAGTGCAGTGG
REAL7_n16	cgacgtaaaacgacggccagtNNNNNNNNNNNNNNNNACCAGCCTGGGCAACATA	REAL7_z4	cacacaggaaacagctatgaccatgCCACCATGCCTGGCTAA

### Sheet: Supplementary Table 2
Supplementary Table 2: Fractional Representation of the 10 Normal Samples with Whole Genome Sequencing that were used for the NGS technology comparison. Reproduced from Leary et al.
	N1_WGS	N2_WGS	N3_WGS	N4_WGS	N5_WGS	N6_WGS	N7_WGS	N8_WGS	N9_WGS	N10_WGS
1p	0.048165	0.0483072	0.0480405	0.0484141	0.0478969	0.0481502	0.0481698	0.0481505	0.0479794	0.048122
1q	0.0393199	0.0392633	0.0392669	0.0394801	0.0391492	0.0392886	0.0392776	0.0392815	0.0391568	0.0392802
2p	0.0300308	0.0300275	0.0300782	0.0301884	0.0300098	0.0300916	0.0300701	0.0299977	0.02999	0.0300463
2q	0.0619382	0.0618204	0.0619065	0.0618987	0.0618275	0.061917	0.0618959	0.0617639	0.0618669	0.0617537
3p	0.0374047	0.0373985	0.0373003	0.0374637	0.0374136	0.0374424	0.0374532	0.0373419	0.0374469	0.0374372
3q	0.0424997	0.0423724	0.0424371	0.0424836	0.0423403	0.0424714	0.0424694	0.0423903	0.0423445	0.0423469
4p	0.0178989	0.0179861	0.0179261	0.0177509	0.0180614	0.0179181	0.017922	0.0178878	0.0180593	0.0180093
4q	0.0556756	0.0554156	0.0554983	0.0553331	0.0554439	0.0554078	0.0556145	0.055533	0.0554807	0.0553387
5p	0.0176529	0.0177151	0.017744	0.0175263	0.01785	0.017665	0.0176428	0.0177355	0.0178852	0.0177873
5q	0.0551583	0.055087	0.0551142	0.0551012	0.0550994	0.0551378	0.0552015	0.054953	0.054953	0.0550754
6p	0.0245663	0.0246029	0.0245774	0.0248735	0.0244375	0.0246619	0.0246487	0.024611	0.0244466	0.0245528
6q	0.0427107	0.0425446	0.0427137	0.0425377	0.0426398	0.0426903	0.0426829	0.0426741	0.0426486	0.0426084
7p	0.0202393	0.0202936	0.0203933	0.0203691	0.020336	0.0203636	0.0203219	0.0202265	0.0203851	0.0203284
7q	0.0333168	0.0332296	0.0332736	0.0330327	0.0333894	0.0332184	0.0332976	0.0334237	0.0333386	0.033188
8p	0.0120662	0.0120293	0.0120667	0.0119403	0.0121193	0.0120569	0.0120765	0.0121154	0.0120973	0.0120641
8q	0.039777	0.0397157	0.0398012	0.0396441	0.0398206	0.0397848	0.0397569	0.0397091	0.0398089	0.0397415
9p	0.0104055	0.0103995	0.0103427	0.0102892	0.0104432	0.0103626	0.0103986	0.0103748	0.0104101	0.0103856
9q	0.0279247	0.0279826	0.0279868	0.0281589	0.027932	0.0280108	0.0279829	0.0279005	0.0279551	0.0279908
10p	0.0151566	0.0150887	0.0151961	0.0152406	0.0150955	0.0151491	0.0151793	0.0152305	0.0151035	0.0151035
10q	0.0330089	0.0329635	0.033073	0.0331123	0.0329242	0.0330179	0.0330143	0.0328486	0.0329005	0.0329743
11p	0.0181661	0.018154	0.0181007	0.0182099	0.0181448	0.0181599	0.0181564	0.0180381	0.0181278	0.0181684
11q	0.0301959	0.0303201	0.0303019	0.0302591	0.0302674	0.0303278	0.0302849	0.0301756	0.0302631	0.030322
12p	0.0118135	0.0118284	0.0117958	0.0119288	0.0117429	0.0118619	0.0118474	0.0118123	0.0117851	0.0118142
12q	0.0400659	0.0400074	0.0399698	0.0398997	0.0400513	0.0398811	0.0400126	0.0400769	0.03993	0.0400303
13q	0.0375977	0.0375224	0.0375748	0.0375959	0.0376426	0.0376154	0.037484	0.0376303	0.0377373	0.0376396
14q	0.0336821	0.0336486	0.0336255	0.0336431	0.0336284	0.0336013	0.0336062	0.0336225	0.0335774	0.0335723
15q	0.027906	0.0279691	0.0279254	0.0281701	0.02785	0.0279738	0.0279376	0.0279019	0.0279036	0.0280394
16p	0.00799651	0.00802802	0.00801843	0.00786566	0.00809087	0.00800636	0.00797338	0.00808135	0.00807527	0.00807623
16q	0.0168247	0.016882	0.0168853	0.0167907	0.0169193	0.0168033	0.0168004	0.0168572	0.01687	0.0168866
17p	0.00565376	0.00566665	0.00565463	0.00559402	0.00567602	0.00562219	0.0056625	0.00571063	0.00566209	0.00567407
17q	0.0174763	0.0175196	0.0173682	0.0175371	0.0173466	0.0174302	0.0174773	0.0175986	0.0173396	0.0174353
18p	0.00615946	0.00616968	0.00620137	0.00617771	0.00616196	0.00612791	0.00612358	0.00615582	0.00619056	0.00613639
18q	0.0252005	0.0252163	0.0252868	0.0251977	0.025298	0.0252761	0.0252168	0.0251556	0.0253087	0.0252298
19p	0.00459597	0.00463626	0.00456084	0.00448987	0.00470065	0.00458352	0.00460898	0.00484973	0.00467698	0.00466995
19q	0.00835476	0.00844837	0.00839364	0.00817487	0.00853449	0.00827791	0.0082741	0.008594	0.0085442	0.00847592
20p	0.00978673	0.00991068	0.00985218	0.00982714	0.00991052	0.00988449	0.00981095	0.00981663	0.00990445	0.0098979
20q	0.0127862	0.0128703	0.0128152	0.0127769	0.0128397	0.0128017	0.0127976	0.01279	0.0128054	0.0128419
21q	0.0120493	0.0121221	0.0121234	0.0121801	0.0121829	0.0121556	0.0120841	0.0121384	0.0121848	0.0121513
22q	0.00877263	0.0088369	0.00880954	0.00884275	0.00878172	0.00880364	0.00876466	0.00884509	0.00885658	0.00880388
#Reads after filtering on 39 chr arms	83410100	89110671	88895663	88022967	119670123	126567284	116737767	116802698	126028642	119613813
#Reads after alignment	231520314	224708017	161874934	223342309	288318721	285785107	226653076	279224469	257431312	287180675
%Percent Usage after filtering	0.360271	0.396562	0.549163	0.394117	0.415062	0.442876	0.51505	0.418311	0.489562	0.416511
Assumed Alignment Rate	0.9	0.9	0.9	0.9	0.9	0.9	0.9	0.9	0.9	0.9
Bowtie2 Supplementary Table 3 Reports Various Alignment Rates for 100bp unpaired reads ranging from 70% for Bowtie (original); 73% for SOAP2; 90-93% for BWA depending on quality score; and 73-97% for Bowtie2 depending on quality score

### Sheet: Supplementary Table 3
Supplementary Table 3: Fractional Representation of the 10 Normal Samples with FAST-SeqS that were used for the NGS technology comparison
	FAST1_N	FAST2_N	FAST3_N	FAST4_N	FAST5_N	FAST6_N	FAST7_N	FAST8_N	FAST9_N	FAST10_N
1p	0.0353379	0.0356567	0.0355278	0.0353651	0.0355887	0.0353014	0.0354501	0.0353748	0.0356703	0.0352893
1q	0.0376565	0.0374461	0.0375358	0.0374743	0.0373648	0.0372888	0.037267	0.03731	0.0374094	0.0375408
2p	0.031481	0.031493	0.0315097	0.0312541	0.0314244	0.0315731	0.0316148	0.0315786	0.0316953	0.0314957
2q	0.0595483	0.0596764	0.0599562	0.0596067	0.0596439	0.0595569	0.0597387	0.0597626	0.0597329	0.0596632
3p	0.035795	0.036071	0.0360171	0.0359984	0.0361834	0.0364173	0.0363331	0.0360173	0.0361711	0.0359033
3q	0.0484958	0.0480148	0.0481415	0.0482618	0.0481582	0.04829	0.0480989	0.0485257	0.0485889	0.0484226
4p	0.0209488	0.0206728	0.0209926	0.020518	0.0206234	0.0211067	0.0206516	0.0205017	0.0208821	0.0207496
4q	0.0691946	0.0689318	0.0688893	0.0690222	0.0689655	0.0690361	0.0692176	0.0687026	0.069631	0.0693682
5p	0.022005	0.0222286	0.0223652	0.0218098	0.0219742	0.0221698	0.0221746	0.0220087	0.0221845	0.0220369
5q	0.0591756	0.0588162	0.058845	0.0592771	0.0590222	0.0592429	0.0589455	0.059119	0.0589094	0.059173
6p	0.016888	0.0168842	0.0168508	0.0169956	0.0169112	0.0170092	0.016782	0.0169309	0.0166981	0.0169056
6q	0.0509388	0.0511159	0.0511731	0.051205	0.051159	0.0511858	0.051303	0.0508913	0.0506308	0.0512667
7p	0.0188427	0.0188687	0.0187249	0.0189367	0.0188982	0.0185707	0.0187272	0.0187425	0.0187266	0.0188178
7q	0.0390806	0.0390554	0.0390082	0.0390038	0.0389967	0.0391023	0.0392475	0.0391652	0.0390234	0.0388871
8p	0.0153419	0.0153637	0.015401	0.0152713	0.0152716	0.0152326	0.0150354	0.0153319	0.015346	0.015206
8q	0.0444746	0.0448184	0.0445145	0.0445832	0.0446855	0.0444452	0.0444872	0.0444786	0.0445044	0.0444363
9p	0.0194171	0.0192811	0.0193839	0.0191855	0.0194809	0.0191204	0.0193275	0.0192746	0.0192586	0.0193071
9q	0.0214192	0.0214821	0.0213112	0.0215064	0.0216777	0.0215995	0.02162	0.021524	0.0211232	0.0214408
10p	0.0145474	0.0143559	0.0146538	0.01471	0.0143893	0.0146496	0.0143458	0.0145026	0.0143415	0.0146374
10q	0.0304944	0.0304233	0.0301909	0.030403	0.0304783	0.0301787	0.0302664	0.0305938	0.0305022	0.030242
11p	0.0219426	0.0218178	0.0218762	0.0221815	0.02206	0.0219917	0.0218934	0.022116	0.0219456	0.0219014
11q	0.0303657	0.0304154	0.030364	0.0307654	0.0303872	0.0302917	0.0304821	0.0304397	0.0305819	0.0304554
12p	0.0136714	0.0135701	0.0135859	0.013575	0.0135074	0.0136349	0.01352	0.013412	0.013411	0.0136306
12q	0.0393969	0.0390851	0.0392491	0.0389403	0.0392063	0.0391658	0.0390532	0.0389888	0.0394188	0.0394577
13q	0.0400432	0.0403869	0.0402398	0.0402373	0.0400871	0.040243	0.0401093	0.0402449	0.0403	0.0400434
14q	0.0307344	0.0309384	0.030787	0.0307733	0.0309025	0.0305575	0.0307834	0.0303684	0.0307513	0.0308881
15q	0.0235354	0.0236281	0.0237055	0.0233487	0.0233111	0.0234947	0.0235271	0.0234595	0.0234717	0.0231636
16p	0.00903746	0.00901723	0.00872793	0.00905941	0.00916059	0.00914379	0.00916192	0.00921891	0.00902212	0.00907528
16q	0.0115748	0.0114882	0.0116276	0.0116419	0.0114467	0.0115077	0.0115509	0.0117291	0.0115468	0.0115224
17p	0.00537306	0.00541217	0.00532936	0.00543287	0.00555607	0.00534619	0.00526767	0.00548563	0.00528461	0.00537307
17q	0.0122019	0.0122478	0.0122922	0.012195	0.012135	0.0122314	0.0121888	0.012469	0.0121212	0.0122927
18p	0.00450288	0.00461967	0.0045649	0.00443572	0.00446424	0.00449452	0.0045621	0.00450421	0.00449665	0.00458075
18q	0.0227856	0.0228864	0.0229807	0.0228795	0.0228934	0.0230363	0.0232911	0.0231348	0.0229331	0.0228416
19p	0.00317054	0.0031393	0.00317794	0.00332503	0.00326962	0.00329896	0.0032416	0.0032331	0.00307939	0.0031887
19q	0.00686529	0.00693499	0.0068147	0.00694388	0.00689182	0.00697644	0.00693003	0.00694145	0.00683214	0.00681786
20p	0.00909391	0.00902982	0.00910223	0.0091785	0.00914075	0.00900585	0.00914794	0.00913938	0.00911879	0.0091952
20q	0.0060214	0.00611102	0.00604845	0.0060813	0.0060738	0.00610594	0.00612271	0.00611508	0.00605075	0.00613907
21q	0.0131718	0.0132445	0.0131597	0.0131959	0.0131594	0.013092	0.0132863	0.0132358	0.0131844	0.0132306
22q	0.00542855	0.00537121	0.00537425	0.00542155	0.0054499	0.00530435	0.00524637	0.00542798	0.00541988	0.00541316
#Reads after filtering on 39 chr arms	10344939	9374057	8375864	9362636	11245352	8866124	9012516	9506659	8989128	7980360
#Reads after alignment	11352867	10281325	8832100	10267810	11855382	9341784	9885452	10021398	9475035	8751215
%Percent Usage after filtering	0.911218	0.911756	0.948343	0.911844	0.948544	0.949083	0.911695	0.948636	0.948717	0.911915
Assumed Alignment Rate	0.744	0.744	0.744	0.744	0.744	0.744	0.744	0.744	0.744	0.744

### Sheet: Supplementary Table 4
Supplementary Table 4: Fractional Representation of the 10 Normal Samples with REAL-SeqS that were used for the NGS technology comparison
	REAL1_N	REAL2_N	REAL3_N	REAL4_N	REAL5_N	REAL6_N	REAL7_N	REAL8_N	REAL9_N	REAL10_N
1p	0.0538753	0.0538048	0.0538624	0.0536867	0.0536367	0.0538486	0.0538166	0.0538679	0.0539352	0.0539657
1q	0.039194	0.0391299	0.0391148	0.0392801	0.0391473	0.0392007	0.0392266	0.0390597	0.0391764	0.0390674
2p	0.0316317	0.0314844	0.0314579	0.0316275	0.031675	0.031428	0.0317341	0.0315491	0.0316855	0.0317363
2q	0.0451135	0.0450109	0.0451611	0.0450797	0.0451979	0.0450474	0.0451735	0.0450136	0.0451237	0.045135
3p	0.0294107	0.0295077	0.0293731	0.0293985	0.0296131	0.0295481	0.029513	0.0294812	0.0295966	0.0294314
3q	0.0329813	0.0329309	0.0328444	0.0330342	0.0329946	0.0333489	0.0332628	0.0330199	0.033184	0.0331089
4p	0.0152736	0.0153291	0.0153068	0.015232	0.0153848	0.0153933	0.0152843	0.0151883	0.015296	0.0152734
4q	0.034554	0.0346694	0.0346771	0.034876	0.0348584	0.0347105	0.0347495	0.0345376	0.0348117	0.0347986
5p	0.0114219	0.0113968	0.0115144	0.0115463	0.0115581	0.0114394	0.0114965	0.0114015	0.0114215	0.0114828
5q	0.0405756	0.0404734	0.0404243	0.0404746	0.040719	0.0403302	0.0404692	0.0405425	0.0404939	0.040379
6p	0.0221806	0.0223804	0.0222014	0.0223193	0.0222338	0.0223316	0.0222846	0.0222077	0.0223758	0.0224374
6q	0.029913	0.0298018	0.0297252	0.0299858	0.0298542	0.0298392	0.0299482	0.0297243	0.0300138	0.0298996
7p	0.0190723	0.0189082	0.0189692	0.0190308	0.0189444	0.018958	0.0191961	0.0190341	0.0189364	0.0188469
7q	0.0382306	0.0384327	0.0382545	0.0384207	0.0384059	0.0382342	0.0381771	0.0382614	0.038277	0.038099
8p	0.0152486	0.015228	0.0152868	0.015236	0.0152327	0.0149831	0.0152352	0.0151703	0.0150849	0.0150663
8q	0.0280221	0.0279262	0.0279105	0.0281029	0.0279663	0.0279633	0.0279783	0.0277363	0.02804	0.0280408
9p	0.0123403	0.0123601	0.0123947	0.0122316	0.0122584	0.0123319	0.0122198	0.0122909	0.0124569	0.0124102
9q	0.0310414	0.0313674	0.0311428	0.0310333	0.0311007	0.0310808	0.0308827	0.031315	0.0310652	0.0311981
10p	0.0169273	0.0167915	0.0169464	0.0168888	0.0169055	0.016798	0.016839	0.0168381	0.0168376	0.0168581
10q	0.032338	0.0324227	0.0323602	0.0323729	0.0322302	0.0324474	0.0324574	0.0324296	0.0322607	0.0324586
11p	0.016148	0.0160283	0.0160201	0.0161004	0.0160601	0.0161077	0.0160116	0.0160517	0.0161323	0.0161098
11q	0.0283563	0.0283654	0.0284458	0.028251	0.0284135	0.0283285	0.0282384	0.0283356	0.0283091	0.028614
12p	0.0128606	0.0127892	0.0128499	0.0127719	0.0128877	0.0128491	0.0128721	0.0128382	0.0128741	0.0128734
12q	0.0399153	0.0399292	0.0400591	0.0398713	0.0399046	0.039856	0.0397899	0.0399362	0.0400257	0.0398818
13q	0.0262794	0.0261256	0.0261989	0.0262851	0.0262326	0.0263555	0.0261994	0.0262866	0.0264044	0.026238
14q	0.0340998	0.0340722	0.0340989	0.0342287	0.0341921	0.0342053	0.0340452	0.0341374	0.0341854	0.0343874
15q	0.0365598	0.036234	0.0364828	0.0360086	0.0361449	0.0363893	0.0362022	0.0363254	0.0360212	0.0359971
16p	0.0208	0.0209369	0.0205698	0.0206345	0.0206981	0.0206218	0.0205608	0.020763	0.0207051	0.0205336
16q	0.020784	0.0208479	0.0207268	0.0207225	0.0205761	0.0204978	0.0206448	0.0206389	0.0206301	0.0206017
17p	0.0168493	0.0168586	0.0169894	0.0168588	0.0167644	0.0171282	0.016872	0.0169141	0.0168466	0.0169221
17q	0.036935	0.0369862	0.0373751	0.036914	0.0369963	0.0370927	0.0370326	0.0372249	0.0367374	0.0369615
18p	0.00576049	0.00578191	0.00572116	0.00578266	0.00576754	0.00573773	0.00579075	0.00576877	0.00573826	0.00576942
18q	0.016262	0.0162474	0.0162171	0.0164406	0.0162992	0.0161857	0.0162467	0.0161187	0.0162074	0.0163048
19p	0.0252549	0.0255114	0.0255867	0.0254117	0.0253642	0.0255682	0.0254541	0.0257944	0.025538	0.0254157
19q	0.0233831	0.0233887	0.0232708	0.0235018	0.0233323	0.0234722	0.0234681	0.0235353	0.0234392	0.0234478
20p	0.00811952	0.00810067	0.00815608	0.00813874	0.00815159	0.00812487	0.00811285	0.00815692	0.00800915	0.00811341
20q	0.0174656	0.0174548	0.0174296	0.017411	0.0174097	0.0173102	0.0173983	0.0175294	0.0174379	0.0173363
21q	0.0114219	0.0114998	0.0114103	0.0115103	0.0115341	0.0114444	0.0115555	0.0115225	0.0114395	0.0114508
22q	0.0233991	0.0234857	0.0234639	0.0232987	0.0233543	0.0234622	0.0235602	0.0234533	0.0232461	0.0233478
#Reads after filtering on 39 chr arms	52359796	19912706	26513539	27738534	24302273	20829086	19693809	20953153	28359518	24923934
#Reads after alignment	55002204	20893575	27852787	29128768	25555370	21862716	20313496	21972946	29775871	26190523
%Percent Usage after filtering	0.951958	0.953054	0.951917	0.952273	0.950965	0.952722	0.969494	0.953589	0.952433	0.951639
Assumed Alignment Rate	0.511	0.511	0.511	0.511	0.511	0.511	0.511	0.511	0.511	0.511

### Sheet: Supplementary Table 5
Supplementary Table 5: Prediction of gDNA contamination in plasma
	Total Reads	Reads that map to 1241 amplicons	Fraction of Reads that map to 1241 amplicons	Fold Change Compared to cell Free DNA
gDNA control	1420121	1302	0.000916823	13.6901
euploid cell free DNA	9810368	657	6.697e-05	1
54% gDNA	16666542	31138	0.00186829	27.8975
37% gDNA	13990980	19264	0.00137689	20.5598
26% gDNA	10760112	10907	0.00101365	15.1359
19% gDNA	10976478	8769	0.00079889	11.9291
10% gDNA	9408703	3415	0.000362962	5.41977
5.5% gDNA	9904155	2058	0.000207792	3.10276
5.0% gDNA	9083013	1987	0.00021876	3.26654
4.5% gDNA	8470920	1790	0.000211311	3.15531
4% gDNA	8852813	2336	0.000263871	3.94014

### Sheet: Supplementary Table 6
Supplementary Table 6: Logistic Regression Coefficients and Thresholds
	90th Percentile Values	Coefficients
Intercept		-11.8552
Aneuploidy	0.116389	8.0147
Omega	1.14577	2.34313
AFP	2866.68	9.25538e-06
CA.125	6.9024	0.085206
CA19.9	22.6652	0.0196647
CEA	2063.14	0.000369656
HGF	264.645	0.00453391
OPN	53651.2	2.1944e-05
Prolactin	21304.1	4.83954e-05
TIMP.1	85363.9	1.17504e-05
